# Isoform and pathway-specific regulation of post-transcriptional RNA processing in human cells

**DOI:** 10.1101/2024.06.12.598705

**Authors:** Karan Bedi, Brian Magnuson, Ishwarya Venkata Narayanan, Ariel McShane, Mario Ashaka, Michelle T. Paulsen, Thomas E. Wilson, Mats Ljungman

## Abstract

Steady-state levels of RNA transcripts are controlled by their rates of synthesis and degradation. Here we used nascent RNA Bru-seq and BruChase-seq to profile RNA dynamics across 16 human cell lines as part of ENCODE4 Deeply Profiled Cell Lines collection. We show that RNA turnover dynamics differ widely between transcripts of different genes and between different classes of RNA. Gene set enrichment analysis (GSEA) revealed that transcripts encoding proteins belonging to the same pathway often show similar turnover dynamics. Furthermore, transcript isoforms show distinct dynamics suggesting that RNA turnover is important in regulating mRNA isoform choice. Finally, splicing across newly made transcripts appears to be cooperative with either all or none type splicing. These data sets generated as part of ENCODE4 illustrate the intricate and coordinated regulation of RNA dynamics in controlling gene expression to allow for the precise coordination of cellular functions.
