## Supplementary material for "Isoform and pathway-specific regulation of post-transcriptional RNA processing in human cells": Table S1 Sample Stats

### Sheet: Sample stats
Table S1. Sample statistics for duplicate biological samples across 16 cell lines for 0h, 2h and 6h.
Library	Cell Line	Cell Batch	Cell Method	Lib. Method	frac_exon_sense	frac_intron_sense	frac_exon_antisense	frac_intron_antisense	frac_intergenic	frac_ambiguous	fracEBV	nReads	nMapUniqAll	fracChrM	fracSplc
A6730h4001a	A673	A673_4001	Bru-seq	BruIP-seq-paired	0.101303	0.771543	0.00401041	0.0160485	0.0734585	0.0336371	0	56523257	51083643	0.0353977	0.0282705
A6730h4002a	A673	A673_4002	Bru-seq	BruIP-seq-paired	0.112381	0.754831	0.00430778	0.0170025	0.076882	0.0345949	0	43111128	39509408	0.0446668	0.0332564
A6732h4001a	A673	A673_4001	BruChase-seq	BruIP-seq-paired	0.32905	0.512582	0.00340329	0.0176695	0.100414	0.0368822	0	58420793	50303493	0.077178	0.141657
A6732h4002a	A673	A673_4002	BruChase-seq	BruIP-seq-paired	0.306702	0.552156	0.00354131	0.01623	0.0860159	0.0353545	0	60518350	54057718	0.0868842	0.133361
A6736h4001a	A673	A673_4001	BruChase-seq	BruIP-seq-paired	0.443941	0.416768	0.00330586	0.0151473	0.085142	0.0356959	0	79253774	68989075	0.0493979	0.21675
A6736h4002a	A673	A673_4002	BruChase-seq	BruIP-seq-paired	0.476708	0.379345	0.00344169	0.0161105	0.090977	0.0334174	0	46373934	41865200	0.0576265	0.231449
Caco20h4001a	Caco-2	Caco-2_4001	Bru-seq	BruIP-seq-paired	0.121845	0.760741	0.00397405	0.014016	0.0637828	0.0356415	0	52294513	47953266	0.0465649	0.0400718
Caco20h4002a	Caco-2	Caco-2_4002	Bru-seq	BruIP-seq-paired	0.11727	0.761004	0.00429647	0.0147512	0.0664285	0.0362504	0	69401854	64023973	0.0644861	0.0371326
Caco22h4001a	Caco-2	Caco-2_4001	BruChase-seq	BruIP-seq-paired	0.360617	0.50797	0.00328945	0.0149846	0.0782856	0.0348536	0	69646784	63215930	0.127935	0.166352
Caco22h4002a	Caco-2	Caco-2_4002	BruChase-seq	BruIP-seq-paired	0.354216	0.511374	0.00356566	0.0158557	0.0797454	0.0352429	0	44574906	40555513	0.146308	0.163618
Caco26h4001a	Caco-2	Caco-2_4001	BruChase-seq	BruIP-seq-paired	0.561287	0.334306	0.00295596	0.0115834	0.0573161	0.0325512	0	60417859	54271679	0.0555163	0.297826
Caco26h4002a	Caco-2	Caco-2_4002	BruChase-seq	BruIP-seq-paired	0.577193	0.320151	0.00299192	0.0113101	0.0560067	0.0323474	0	52099452	47007364	0.066886	0.30061
Calu30h4001a	Calu3	Calu3_4001	Bru-seq	BruIP-seq-paired	0.102502	0.770492	0.00462128	0.0177426	0.0690016	0.035641	0	55843137	50173723	0.023884	0.0222209
Calu30h4002a	Calu3	Calu3_4002	Bru-seq	BruIP-seq-paired	0.105996	0.766482	0.00415592	0.0173783	0.0694011	0.0365864	0	68028126	60539998	0.0234708	0.0286674
Calu32h4001a	Calu3	Calu3_4001	BruChase-seq	BruIP-seq-paired	0.361812	0.471131	0.00451748	0.0259081	0.100856	0.0357756	0	52950710	45390520	0.0672628	0.16264
Calu32h4002a	Calu3	Calu3_4002	BruChase-seq	BruIP-seq-paired	0.350376	0.4777	0.00499933	0.0272097	0.10364	0.0360743	0	52782100	44665523	0.0631485	0.157164
Calu36h4001a	Calu3	Calu3_4001	BruChase-seq	BruIP-seq-paired	0.465022	0.381411	0.00440249	0.0227808	0.0915463	0.0348377	0	64433852	55986425	0.0454115	0.236395
Calu36h4002a	Calu3	Calu3_4002	BruChase-seq	BruIP-seq-paired	0.465641	0.38818	0.00421322	0.0217982	0.0863228	0.0338449	0	48371247	41334319	0.050231	0.225909
GM128780h4001a	GM12878	GM12878_4001	Bru-seq	BruIP-seq-paired	0.115853	0.756469	0.00459893	0.0185534	0.0671013	0.0374246	0.00118344	83747617	78719777	0.023413	0.0325258
GM128780h4002a	GM12878	GM12878_4002	Bru-seq	BruIP-seq-paired	0.120812	0.754703	0.00438751	0.0174086	0.066374	0.0363148	0.000900264	49332201	46256806	0.036151	0.0381263
GM128782h4001a	GM12878	GM12878_4001	BruChase-seq	BruIP-seq-paired	0.325383	0.533888	0.00404753	0.0211006	0.0814244	0.0341563	0.00186484	58519192	54303413	0.0660221	0.15507
GM128782h4002a	GM12878	GM12878_4002	BruChase-seq	BruIP-seq-paired	0.315363	0.540739	0.00392604	0.0200039	0.0855847	0.0343827	0.0015805	41067991	37557343	0.0585091	0.151516
GM128786h4001a	GM12878	GM12878_4001	BruChase-seq	BruIP-seq-paired	0.372209	0.496208	0.00360356	0.018233	0.0750993	0.0346469	0.00246721	53250448	49399377	0.0496437	0.198817
GM128786h4002a	GM12878	GM12878_4002	BruChase-seq	BruIP-seq-paired	0.327634	0.538893	0.00360665	0.0176476	0.0764502	0.0357687	0.00199052	53183477	48120156	0.02905	0.172197
HCT1160h4001a	HCT116	HCT116_4001	Bru-seq	BruIP-seq-paired	0.118529	0.729974	0.00499067	0.018454	0.0870071	0.0410449	0	54879826	51763628	0.0564368	0.0322686
HCT1160h4002a	HCT116	HCT116_4002	Bru-seq	BruIP-seq-paired	0.124464	0.731082	0.00481775	0.0179819	0.0822981	0.0393565	0	61302281	57831646	0.04568	0.0368051
HCT1162h4001a	HCT116	HCT116_4001	BruChase-seq	BruIP-seq-paired	0.371355	0.447308	0.00435812	0.0218458	0.112167	0.0429673	0	66261461	61724633	0.1406	0.171795
HCT1162h4002a	HCT116	HCT116_4002	BruChase-seq	BruIP-seq-paired	0.346333	0.483233	0.00426746	0.0214727	0.103075	0.0416191	0	57421178	53665285	0.116362	0.155663
HCT1166h4001a	HCT116	HCT116_4001	BruChase-seq	BruIP-seq-paired	0.605971	0.249916	0.00388197	0.0165899	0.0865103	0.0371307	0	58508185	55254185	0.138862	0.319184
HCT1166h4002a	HCT116	HCT116_4002	BruChase-seq	BruIP-seq-paired	0.594845	0.263407	0.00396058	0.0174738	0.0843336	0.0359801	0	60240399	56805119	0.1108	0.303142
HepG20h4005a	HepG2	HepG2_4005	Bru-seq	BruIP-seq-paired	0.120587	0.757245	0.00473514	0.0141408	0.0636007	0.0396906	6.95286e-07	51777278	48859427	0.0376602	0.0351648
HepG20h4006a	HepG2	HepG2_4006	Bru-seq	BruIP-seq-paired	0.128257	0.7463	0.00483636	0.0150306	0.06486	0.0407162	1.06634e-06	66583135	63070021	0.0280311	0.039639
HepG22h4005a	HepG2	HepG2_4005	BruChase-seq	BruIP-seq-paired	0.362652	0.496042	0.00418877	0.0180931	0.0832063	0.0358174	4.70861e-07	59465485	55703238	0.123745	0.185451
HepG22h4006a	HepG2	HepG2_4006	BruChase-seq	BruIP-seq-paired	0.333749	0.509562	0.00473762	0.0215998	0.0936101	0.036742	1.5657e-06	69617273	65458956	0.0909732	0.162065
HepG26h4005a	HepG2	HepG2_4005	BruChase-seq	BruIP-seq-paired	0.558745	0.33893	0.00286447	0.00996214	0.0538719	0.0356272	1.47312e-06	47518135	45097978	0.0805885	0.327118
HepG26h4006a	HepG2	HepG2_4006	BruChase-seq	BruIP-seq-paired	0.540252	0.347051	0.003493	0.012693	0.0602558	0.0362551	4.60874e-07	65093719	61802588	0.0611214	0.288676
HMEC0h4001a	HMEC	HMEC_4001	Bru-seq	BruIP-seq-paired	0.148545	0.734664	0.00415567	0.0149402	0.0635979	0.0340972	0	57643344	52591578	0.0387525	0.0498368
HMEC0h4002a	HMEC	HMEC_4002	Bru-seq	BruIP-seq-paired	0.156112	0.730372	0.0041788	0.0149192	0.0616723	0.0327449	0	63834147	57742136	0.0293605	0.050576
HMEC2h4001a	HMEC	HMEC_4001	BruChase-seq	BruIP-seq-paired	0.299097	0.566516	0.00348855	0.0170819	0.0809514	0.0328658	0	53474098	49269281	0.108059	0.127585
HMEC2h4002a	HMEC	HMEC_4002	BruChase-seq	BruIP-seq-paired	0.263709	0.596114	0.00404772	0.0196189	0.0836978	0.032813	0	69109787	64074074	0.0810907	0.113274
HMEC6h4001a	HMEC	HMEC_4001	BruChase-seq	BruIP-seq-paired	0.566045	0.319544	0.00283442	0.0123374	0.0673664	0.0318722	0	58936193	54938708	0.0842172	0.272713
HMEC6h4002a	HMEC	HMEC_4002	BruChase-seq	BruIP-seq-paired	0.516644	0.355513	0.00326334	0.014798	0.0758956	0.0338858	0	59908602	55581468	0.0862519	0.257348
HUVEC0h4001a	HUVEC	HUVEC_4001	Bru-seq	BruIP-seq-paired	0.100185	0.800236	0.00336389	0.012029	0.0499107	0.0342758	0	60443062	56236882	0.0209191	0.0247633
HUVEC0h4002a	HUVEC	HUVEC_4002	Bru-seq	BruIP-seq-paired	0.0954133	0.80337	0.0034611	0.0118758	0.0518377	0.0340419	0	53575019	50026828	0.0152723	0.0198732
HUVEC2h4001a	HUVEC	HUVEC_4001	BruChase-seq	BruIP-seq-paired	0.334069	0.534967	0.00362397	0.0171114	0.0753185	0.0349102	0	54589731	49615308	0.0526362	0.148653
HUVEC2h4002a	HUVEC	HUVEC_4002	BruChase-seq	BruIP-seq-paired	0.317232	0.563647	0.00327277	0.0141912	0.0667855	0.0348715	0	62609200	56179064	0.0395787	0.138392
HUVEC6h4001a	HUVEC	HUVEC_4001	BruChase-seq	BruIP-seq-paired	0.56289	0.332122	0.00277362	0.0123065	0.0570959	0.0328128	0	53017760	46851417	0.0333502	0.293943
HUVEC6h4002a	HUVEC	HUVEC_4002	BruChase-seq	BruIP-seq-paired	0.52662	0.356455	0.0033715	0.0143301	0.0662175	0.0330053	0	62352112	54880210	0.0339247	0.263131
IMR900h4003a	IMR90	IMR90_4003	Bru-seq	BruIP-seq-paired	0.100254	0.798749	0.00261704	0.0112064	0.0481092	0.0390644	0	56592446	51034953	0.0116375	0.0310833
IMR900h4004a	IMR90	IMR90_4004	Bru-seq	BruIP-seq-paired	0.105956	0.790418	0.00299833	0.0120541	0.0498596	0.0387142	0	61286569	56743997	0.0161067	0.0333744
IMR902h4003a	IMR90	IMR90_4003	BruChase-seq	BruIP-seq-paired	0.216594	0.629848	0.00412241	0.0209376	0.0881128	0.0403851	0	46406847	40700084	0.0219587	0.0841108
IMR902h4004a	IMR90	IMR90_4004	BruChase-seq	BruIP-seq-paired	0.268394	0.591397	0.00360949	0.0183516	0.0804114	0.0378372	0	55201249	49977346	0.0268322	0.107257
IMR906h4003a	IMR90	IMR90_4003	BruChase-seq	BruIP-seq-paired	0.27556	0.590974	0.00349819	0.0180882	0.0721556	0.0397243	0	74225691	66122242	0.0206576	0.115965
IMR906h4004a	IMR90	IMR90_4004	BruChase-seq	BruIP-seq-paired	0.25102	0.627218	0.00296044	0.0152041	0.0656544	0.0379434	0	52197855	48169669	0.0183814	0.101218
K5620h4004a	K562	K562_4004	Bru-seq	BruIP-seq-paired	0.126949	0.731535	0.00521842	0.0140692	0.0813821	0.0408454	0	84552925	79217214	0.0425607	0.0372104
K5620h4005a	K562	K562_4005	Bru-seq	BruIP-seq-paired	0.125164	0.729514	0.00529524	0.0152405	0.0844686	0.0403175	0	68507097	64314678	0.0405826	0.0341132
K5622h4004a	K562	K562_4004	BruChase-seq	BruIP-seq-paired	0.23395	0.61258	0.00415408	0.0174702	0.0923312	0.0395142	0	65663241	61344955	0.107778	0.112922
K5622h4005a	K562	K562_4005	BruChase-seq	BruIP-seq-paired	0.175812	0.685935	0.00356074	0.014949	0.0810366	0.0387074	0	64676592	60423497	0.0811698	0.0748856
K5626h4004a	K562	K562_4004	BruChase-seq	BruIP-seq-paired	0.394756	0.473577	0.00320308	0.0128494	0.0771921	0.0384222	0	66120279	62477697	0.078363	0.209892
K5626h4005a	K562	K562_4005	BruChase-seq	BruIP-seq-paired	0.249853	0.621753	0.0029883	0.0124505	0.0756159	0.0373393	0	74966248	70664333	0.0834019	0.117024
MCF10A0h4001a	MCF10A	MCF10A_4001	Bru-seq	BruIP-seq-paired	0.139683	0.722123	0.00533074	0.0201042	0.0753511	0.0374082	0	52015083	45962039	0.0218731	0.0431585
MCF10A0h4002a	MCF10A	MCF10A_4002	Bru-seq	BruIP-seq-paired	0.137536	0.738661	0.00452092	0.0165047	0.0670154	0.0357618	0	50433149	44915217	0.0264575	0.0431302
MCF10A2h4001a	MCF10A	MCF10A_4001	BruChase-seq	BruIP-seq-paired	0.357659	0.47298	0.00531154	0.0264838	0.101452	0.0361136	0	60049992	52912889	0.0538887	0.158743
MCF10A2h4002a	MCF10A	MCF10A_4002	BruChase-seq	BruIP-seq-paired	0.381899	0.45499	0.00515863	0.0250369	0.0979112	0.0350039	0	50508057	43999460	0.0542292	0.174109
MCF10A6h4001a	MCF10A	MCF10A_4001	BruChase-seq	BruIP-seq-paired	0.57209	0.267648	0.00531853	0.0261311	0.0959005	0.0329113	0	59977209	52404125	0.0251087	0.277959
MCF10A6h4002a	MCF10A	MCF10A_4002	BruChase-seq	BruIP-seq-paired	0.571828	0.266162	0.00540335	0.0275791	0.0961029	0.0329246	0	57419949	50545700	0.0340328	0.296612
MCF70h4001a	MCF7	MCF7_4001	Bru-seq	BruIP-seq-paired	0.11701	0.760486	0.00458791	0.016145	0.0667788	0.0349919	0	54595760	51058367	0.0162526	0.033711
MCF70h4002a	MCF7	MCF7_4002	Bru-seq	BruIP-seq-paired	0.119013	0.756246	0.004843	0.0168775	0.0682917	0.0347282	0	65331309	61288006	0.0191524	0.0347922
MCF72h4001a	MCF7	MCF7_4001	BruChase-seq	BruIP-seq-paired	0.311256	0.541424	0.0039971	0.0197169	0.0891285	0.0344778	0	62717833	58375140	0.0438425	0.137438
MCF72h4002a	MCF7	MCF7_4002	BruChase-seq	BruIP-seq-paired	0.311681	0.540728	0.00408929	0.0202116	0.0888124	0.0344784	0	46819040	43704107	0.0486965	0.138407
MCF76h4001a	MCF7	MCF7_4001	BruChase-seq	BruIP-seq-paired	0.415364	0.44413	0.00369128	0.0181278	0.084179	0.0345082	0	53469639	49609990	0.0395616	0.206944
MCF76h4002a	MCF7	MCF7_4002	BruChase-seq	BruIP-seq-paired	0.48835	0.378079	0.00372395	0.0171857	0.0784749	0.0341866	0	65641260	60819804	0.0424961	0.243472
OCILY70h4001a	OCI-LY7	OCI-LY7_4001	Bru-seq	BruIP-seq-paired	0.128272	0.749358	0.00487382	0.0166343	0.0632715	0.0375895	0	60816109	55357296	0.0493394	0.0428862
OCILY70h4002a	OCI-LY7	OCI-LY7_4002	Bru-seq	BruIP-seq-paired	0.126051	0.756248	0.0046575	0.0155466	0.0604707	0.0370266	0	76000200	69205488	0.0474661	0.0420705
OCILY72h4001a	OCI-LY7	OCI-LY7_4001	BruChase-seq	BruIP-seq-paired	0.425186	0.447253	0.00436516	0.0163274	0.0707859	0.0360822	0	53154755	47104806	0.0865926	0.200495
OCILY72h4002a	OCI-LY7	OCI-LY7_4002	BruChase-seq	BruIP-seq-paired	0.412027	0.460693	0.00423997	0.0157213	0.0709699	0.0363491	0	96974388	85181806	0.0773359	0.192231
OCILY76h4001a	OCI-LY7	OCI-LY7_4001	BruChase-seq	BruIP-seq-paired	0.344977	0.52628	0.00398162	0.0155239	0.0697396	0.0394973	0	70628040	62140796	0.0483998	0.185309
OCILY76h4002a	OCI-LY7	OCI-LY7_4002	BruChase-seq	BruIP-seq-paired	0.313084	0.557933	0.00413386	0.0154777	0.0695939	0.0397772	0	60022564	52262827	0.0427037	0.172962
panc10h4001a	panc1	panc1_4001	Bru-seq	BruIP-seq-paired	0.133221	0.758598	0.00385516	0.011416	0.054535	0.0383749	7.85689e-07	50910739	47724738	0.0554273	0.038999
panc10h4002a	panc1	panc1_4002	Bru-seq	BruIP-seq-paired	0.121545	0.768028	0.00404017	0.0119821	0.0569742	0.0374307	5.78662e-07	63940632	59655693	0.0484414	0.0312649
panc12h4001a	panc1	panc1_4001	BruChase-seq	BruIP-seq-paired	0.381313	0.498418	0.00351784	0.0130899	0.066688	0.0369732	1.93621e-06	50614294	46792508	0.137357	0.172712
panc12h4002a	panc1	panc1_4002	BruChase-seq	BruIP-seq-paired	0.417374	0.461144	0.00372095	0.0134903	0.0673715	0.0368997	1.48075e-06	64831884	60122701	0.14589	0.183401
panc16h4001a	panc1	panc1_4001	BruChase-seq	BruIP-seq-paired	0.686206	0.236082	0.00233678	0.00703429	0.0381446	0.0301969	1.6018e-06	49943941	46832652	0.0625278	0.339481
panc16h4002a	panc1	panc1_4002	BruChase-seq	BruIP-seq-paired	0.601978	0.308703	0.0027219	0.00873852	0.0454452	0.032413	4.05625e-06	64838163	60425480	0.0637367	0.288695
PC30h4001a	PC-3	PC-3_4001	Bru-seq	BruIP-seq-paired	0.128311	0.73677	0.00477543	0.0165441	0.0770227	0.0365773	0	70574664	64713729	0.0326596	0.0423364
PC30h4002a	PC-3	PC-3_4002	Bru-seq	BruIP-seq-paired	0.118101	0.739934	0.0049199	0.0183601	0.0820008	0.0366836	0	60226217	56687341	0.0347673	0.0345611
PC32h4001a	PC-3	PC-3_4001	BruChase-seq	BruIP-seq-paired	0.221576	0.598837	0.00510585	0.0282365	0.110757	0.0354873	0	64143788	53553780	0.0665686	0.100319
PC32h4002a	PC-3	PC-3_4002	BruChase-seq	BruIP-seq-paired	0.294995	0.511665	0.00575138	0.0310284	0.12211	0.0344497	0	75555986	70912415	0.0913132	0.141206
PC36h4001a	PC-3	PC-3_4001	BruChase-seq	BruIP-seq-paired	0.513554	0.332445	0.004798	0.022383	0.0926107	0.0342089	0	63802622	57921362	0.0589543	0.272219
PC36h4002a	PC-3	PC-3_4002	BruChase-seq	BruIP-seq-paired	0.501843	0.330336	0.00559853	0.026066	0.100684	0.0354721	0	59354596	54393820	0.0417649	0.263117
PC90h4001a	PC-9	PC-9_4001	Bru-seq	BruIP-seq-paired	0.0916704	0.774439	0.00438839	0.0165236	0.07459	0.0383888	0	78941229	73528582	0.0394473	0.0179828
PC90h4002a	PC-9	PC-9_4002	Bru-seq	BruIP-seq-paired	0.0994962	0.759364	0.00482094	0.018213	0.0795587	0.0385467	0	77481744	71232161	0.0281171	0.0222897
PC92h4001a	PC-9	PC-9_4001	BruChase-seq	BruIP-seq-paired	0.347446	0.4779	0.00422157	0.0256559	0.108994	0.0357824	0	69541932	62396013	0.0864037	0.165259
PC92h4002a	PC-9	PC-9_4002	BruChase-seq	BruIP-seq-paired	0.255215	0.585878	0.00389772	0.0218468	0.0951581	0.038004	0	78874805	72808480	0.0864755	0.113835
PC96h4001a	PC-9	PC-9_4001	BruChase-seq	BruIP-seq-paired	0.645062	0.247446	0.00281234	0.0133551	0.0596147	0.03171	0	60830688	55217219	0.0577066	0.348674
PC96h4002a	PC-9	PC-9_4002	BruChase-seq	BruIP-seq-paired	0.539475	0.322541	0.0037634	0.0191341	0.0818669	0.033219	0	54352408	49235675	0.0700112	0.280471

### Sheet: Read Distribution 0, 2, 6h
Table S1. Read distibution across 6 RNA categories across 16 cell lines for 0h, 2h and 6h
0h	frac_exon_sense	frac_intron_sense	frac_exon_antisense	frac_intron_antisense	frac_intergenic	frac_ambiguous	2h	frac_exon_sense	frac_intron_sense	frac_exon_antisense	frac_intron_antisense	frac_intergenic	frac_ambiguous	6h	frac_exon_sense	frac_intron_sense	frac_exon_antisense	frac_intron_antisense	frac_intergenic	frac_ambiguous
IMR90	0.100254	0.798749	0.00261704	0.0112064	0.0481092	0.0390644	IMR90	0.216594	0.629848	0.00412241	0.0209376	0.0881128	0.0403851	IMR90	0.27556	0.590974	0.00349819	0.0180882	0.0721556	0.0397243
OCILY7	0.128272	0.749358	0.00487382	0.0166343	0.0632715	0.0375895	OCI-LY7	0.425186	0.447253	0.00436516	0.0163274	0.0707859	0.0360822	OCI-LY7	0.344977	0.52628	0.00398162	0.0155239	0.0697396	0.0394973
GM12878	0.115853	0.756469	0.00459893	0.0185534	0.0671013	0.0374246	GM12878	0.325383	0.533888	0.00404753	0.0211006	0.0814244	0.0341563	GM12878	0.372209	0.496208	0.00360356	0.018233	0.0750993	0.0346469
K562	0.126949	0.731535	0.00521842	0.0140692	0.0813821	0.0408454	K562	0.23395	0.61258	0.00415408	0.0174702	0.0923312	0.0395142	K562	0.394756	0.473577	0.00320308	0.0128494	0.0771921	0.0384222
MCF7	0.11701	0.760486	0.00458791	0.016145	0.0667788	0.0349919	MCF7	0.311256	0.541424	0.0039971	0.0197169	0.0891285	0.0344778	MCF7	0.415364	0.44413	0.00369128	0.0181278	0.084179	0.0345082
A673	0.101303	0.771543	0.00401041	0.0160485	0.0734585	0.0336371	A673	0.32905	0.512582	0.00340329	0.0176695	0.100414	0.0368822	A673	0.443941	0.416768	0.00330586	0.0151473	0.085142	0.0356959
Calu3	0.102502	0.770492	0.00462128	0.0177426	0.0690016	0.035641	Calu3	0.361812	0.471131	0.00451748	0.0259081	0.100856	0.0357756	Calu3	0.465022	0.381411	0.00440249	0.0227808	0.0915463	0.0348377
HepG2	0.120587	0.757245	0.00473514	0.0141408	0.0636007	0.0396906	HepG2	0.362652	0.496042	0.00418877	0.0180931	0.0832063	0.0358174	HepG2	0.558745	0.33893	0.00286447	0.00996214	0.0538719	0.0356272
Caco2	0.121845	0.760741	0.00397405	0.014016	0.0637828	0.0356415	Caco-2	0.360617	0.50797	0.00328945	0.0149846	0.0782856	0.0348536	Caco-2	0.561287	0.334306	0.00295596	0.0115834	0.0573161	0.0325512
PC3	0.128311	0.73677	0.00477543	0.0165441	0.0770227	0.0365773	PC-3	0.221576	0.598837	0.00510585	0.0282365	0.110757	0.0354873	PC3	0.513554	0.332445	0.004798	0.022383	0.0926107	0.0342089
HUVEC	0.100185	0.800236	0.00336389	0.012029	0.0499107	0.0342758	HUVEC	0.334069	0.534967	0.00362397	0.0171114	0.0753185	0.0349102	HUVEC	0.56289	0.332122	0.00277362	0.0123065	0.0570959	0.0328128
HMEC	0.148545	0.734664	0.00415567	0.0149402	0.0635979	0.0340972	HMEC	0.299097	0.566516	0.00348855	0.0170819	0.0809514	0.0328658	HMEC	0.566045	0.319544	0.00283442	0.0123374	0.0673664	0.0318722
MCF10A	0.139683	0.722123	0.00533074	0.0201042	0.0753511	0.0374082	MCF10A	0.357659	0.47298	0.00531154	0.0264838	0.101452	0.0361136	MCF10A	0.57209	0.267648	0.00531853	0.0261311	0.0959005	0.0329113
HCT116	0.118529	0.729974	0.00499067	0.018454	0.0870071	0.0410449	HCT116	0.371355	0.447308	0.00435812	0.0218458	0.112167	0.0429673	HCT116	0.605971	0.249916	0.00388197	0.0165899	0.0865103	0.0371307
PC9	0.0916704	0.774439	0.00438839	0.0165236	0.07459	0.0383888	PC-9	0.347446	0.4779	0.00422157	0.0256559	0.108994	0.0357824	PC9	0.645062	0.247446	0.00281234	0.0133551	0.0596147	0.03171
panc1	0.133221	0.758598	0.00385516	0.011416	0.054535	0.0383749	panc1	0.381313	0.498418	0.00351784	0.0130899	0.066688	0.0369732	panc1	0.686206	0.236082	0.00233678	0.00703429	0.0381446	0.0301969
