## Supplementary material for "Isoform and pathway-specific regulation of post-transcriptional RNA processing in human cells": Table S2-Relative Stability

### Sheet: Sheet1
Table S2. Relative stability of different RNA species compared to exonic reads across 16 cell lines
erna counts			norm to 0h	norm to exon	exon counts		normalized to exon
experiment	sum_norm_cts	exon_norm			experiment	sum_norm_cts
					Bru-seq	3361683	1	1	sum_norm_cts column obtained by diving the sample norm counts by CPM (nMapUniq number / 1000000) then those number added per time point.
Bru-seq_0hr	39245.6	1.16744	1	1	BruChase-seq_2h	9610994	2.85898	1
BruChase-seq_2hr	16934	0.176194	0.431489	0.150924	BruChase-seq_6h	14379885	4.27759	1	exon_norm colum obtained by dividing sum_norm_cts of a particular timepoint with the exon sum_norm_cts of the same timepoint * 100
BruChase-seq_6hr	3806.82	0.0264732	0.0969998	0.0226763
intron semnse counts
	sum_norm_cts	exon_norm							key
experiment										protein coding regions
Bru-seq	23102740	687.237	1	1						intergenic regions
BruChase-seq_2h	15463574	160.895	0.669339	0.234118
BruChase-seq_6h	11285578	78.4817	0.488495	0.114199
PROMPTs counts
experiment	sum_norm_cts	exon_norm
Bru-seq_0hr	40036.5	1.19097	1	1
BruChase-seq_2hr	16286.3	0.169455	0.406786	0.142283
BruChase-seq_6h	14422.9	0.100299	0.360245	0.0842169
Read Through counts
experiment	sum_norm_cts	exon_norm
Bru-seq_0hr	685838	20.4016	1	1
BruChase-seq_2hr	730231	7.59787	1.06473	0.372415
BruChase-seq_6h	604715	4.20528	0.881716	0.206125
Repatitive element counts
	sum_norm_cts	exon_norm
experiment
Bru-seq_0hr	2.56935e+07	764.304	1	1
BruChase-seq_2hr	204295	2.12564	0.00795122	0.00278114
BruChase-seq_6hr	98400.5	0.684293	0.00382978	0.000895314
	0	2	6
exon	1	1	1
intron	1	0.234	0.114
readthrough	1	0.372	0.206
eRNA	1	0.151	0.0227
PROMPT	1	0.1422	0.0842
repetitive	1	0.00278	0.000895
